# *Coro2a*, An Expression Quantitative Trait Gene Underlying *Estq1*, Controls Uterine Responsiveness to Estradiol

**DOI:** 10.1101/2021.02.28.433254

**Authors:** Joseph Findley, Elizabeth McGee, Chin-Yo Lin, Dimitry Krementsov, Cory Teuscher

## Abstract

The response of the uterus to 17β-estradiol (E_2_) is genetically controlled, with marked variation observed depending on the mouse strain studied. Previous studies from our laboratory using high (C57BL6/J; B6) and low uterine responders (C3H/HeJ; C3H) to E_2_ led to the identification of *Estq1-Estq5*, five quantitative trait loci (QTL) controlling phenotypic variation in uterine growth and eosinophilic leukocyte infiltration. Transcriptional profiling subsequently identified coronin actin binding protein 2A (*Coro2a*) as a candidate for an expression quantitative trait gene (eQTG) underlying *Estq1*. Here we show that like mRNA expression, allele specific expression of CORO2A in both the uterine epithelium and stroma similarly co-segregates with uterine responsiveness. Utilizing B6.C3H congenic mice carrying the *Coro2a^C3H^* allele, we confirm the genetic linkage between *Coro2a* and *Estq1*. Lastly, we show that B6-*Coro2a^-/-^* and B6-*Coro2a^B6/-^* mice phenocopy uterine responsiveness of mice carrying the *Coro2a^C3H/C3H^* and *Coro2a^B6/C3H^* alleles respectively, consistent with a haploinsufficiency model of genetic control. Together, these results identify *Coro2a* as the eQTG underlying *Estq1*, and establish a critical role for *Coro2a* in E_2_-regulated responses.
