## Supplemental Table 1 for "*Coro2a*, An Expression Quantitative Trait Gene Underlying *Estq1*, Controls Uterine Responsiveness to Estradiol"

### Sheet: ORegAnno Results Final
	V1	V2	V3	V4	V5	V6	V7	V8	V9	V10	V11	V12	Class	type	gene	Factors
1	chr4	46546799	46546799	rs32340126	0	+	chr4	46546529	46547290	OREG1560860	0	+	SNP	Transcription Factor Binding Site	Coro2a	Ebf1
2	chr4	46546992	46546992	rs32025949	0	+	chr4	46546529	46547290	OREG1560860	0	+	SNP	Transcription Factor Binding Site	Coro2a	Ebf1
3	chr4	46547073	46547073	rs33027754	0	+	chr4	46546529	46547290	OREG1560860	0	+	SNP	Transcription Factor Binding Site	Coro2a	Ebf1
4	chr4	46559092	46559092	rs252483411	0	+	chr4	46559088	46559099	OREG0435266	0	+	SNP	Transcription Factor Binding Site	NA	Bhlhe40
5	chr4	46559095	46559095	rs223136593	0	+	chr4	46559088	46559099	OREG0435266	0	+	SNP	Transcription Factor Binding Site	NA	Bhlhe40
6	chr4	46597293	46597293	rs252454672	0	+	chr4	46597114	46597336	OREG1760306	0	+	insertion	Transcription Factor Binding Site	Coro2a	Klf1
7	chr4	46597449	46597449	rs32795587	0	+	chr4	46597389	46598140	OREG1560861	0	+	SNP	Transcription Factor Binding Site	Coro2a	Ebf1
8	chr4	46597919	46597919	rs32190559	0	+	chr4	46597389	46598140	OREG1560861	0	+	SNP	Transcription Factor Binding Site	Coro2a	Ebf1
9	chr4	46597919	46597919	rs32190559	0	+	chr4	46597911	46597922	OREG1076141	0	+	SNP	Transcription Factor Binding Site	NA	Tcf3
10	chr4	46600382	46600382	rs32167685	0	+	chr4	46600316	46602499	OREG1569579	0	+	SNP	Transcription Factor Binding Site	Coro2a	EZH2
11	chr4	46600382	46600382	rs32167685	0	+	chr4	46600368	46602415	OREG1758717	0	+	SNP	Transcription Factor Binding Site	Coro2a	Jarid2
12	chr4	46600382	46600382	rs32167685	0	+	chr4	46600369	46602537	OREG1828650	0	+	SNP	Transcription Factor Binding Site	Coro2a	Mtf2
13	chr4	46600501	46600501	rs32307764	0	+	chr4	46600316	46602499	OREG1569579	0	+	SNP	Transcription Factor Binding Site	Coro2a	EZH2
14	chr4	46600501	46600501	rs32307764	0	+	chr4	46600368	46602415	OREG1758717	0	+	SNP	Transcription Factor Binding Site	Coro2a	Jarid2
15	chr4	46600501	46600501	rs32307764	0	+	chr4	46600369	46602537	OREG1828650	0	+	SNP	Transcription Factor Binding Site	Coro2a	Mtf2
16	chr4	46600600	46600600	rs225510278	0	+	chr4	46600316	46602499	OREG1569579	0	+	SNP	Transcription Factor Binding Site	Coro2a	EZH2
17	chr4	46600600	46600600	rs225510278	0	+	chr4	46600368	46602415	OREG1758717	0	+	SNP	Transcription Factor Binding Site	Coro2a	Jarid2
18	chr4	46600600	46600600	rs225510278	0	+	chr4	46600369	46602537	OREG1828650	0	+	SNP	Transcription Factor Binding Site	Coro2a	Mtf2
