## Supplemental Table 2 for "*Coro2a*, An Expression Quantitative Trait Gene Underlying *Estq1*, Controls Uterine Responsiveness to Estradiol"

### Sheet: Encode cCREs Results Final
	V1.x	V2.x	V3.x	V4.x	V5.x	V6.x	V7.x	V8.x	V9.x	V10	V11.x	V12.x	Class	V4.y	V13	V15
1	chr4	46536087	46536087	rs27841739	0	+	chr4	46536012	46536362	E0754879	0	+	SNP	EM10E0754879	prom	EM10E0754879 promoter-like signature
2	chr4	46536659	46536659	rs32981855	0	+	chr4	46536510	46536676	E0754880	0	+	SNP	EM10E0754880	enhP	EM10E0754880 proximal enhancer-like signature
3	chr4	46544576	46544576	rs32707898	0	+	chr4	46544427	46544578	E0754883	0	+	SNP	EM10E0754883	CTCF	EM10E0754883 CTCF-only
4	chr4	46546799	46546799	rs32340126	0	+	chr4	46546769	46547048	E0754885	0	+	SNP	EM10E0754885	enhD	EM10E0754885 distal enhancer-like signature
5	chr4	46546992	46546992	rs32025949	0	+	chr4	46546769	46547048	E0754885	0	+	SNP	EM10E0754885	enhD	EM10E0754885 distal enhancer-like signature
6	chr4	46554706	46554706	rs27841715	0	+	chr4	46554630	46554980	E0754888	0	+	SNP	EM10E0754888	enhD	EM10E0754888 distal enhancer-like signature
7	chr4	46554778	46554778	rs264409821	0	+	chr4	46554630	46554980	E0754888	0	+	SNP	EM10E0754888	enhD	EM10E0754888 distal enhancer-like signature
8	chr4	46554789	46554789	rs51914860	0	+	chr4	46554630	46554980	E0754888	0	+	SNP	EM10E0754888	enhD	EM10E0754888 distal enhancer-like signature
9	chr4	46554820	46554820	rs248374956	0	+	chr4	46554630	46554980	E0754888	0	+	SNP	EM10E0754888	enhD	EM10E0754888 distal enhancer-like signature
10	chr4	46554837	46554837	rs45938372	0	+	chr4	46554630	46554980	E0754888	0	+	SNP	EM10E0754888	enhD	EM10E0754888 distal enhancer-like signature
11	chr4	46557111	46557111	rs262979105	0	+	chr4	46557005	46557250	E0754891	0	+	SNP	EM10E0754891	enhD	EM10E0754891 distal enhancer-like signature
12	chr4	46557152	46557152	rs265581459	0	+	chr4	46557005	46557250	E0754891	0	+	SNP	EM10E0754891	enhD	EM10E0754891 distal enhancer-like signature
13	chr4	46558838	46558838	rs233243645	0	+	chr4	46558740	46559087	E0754892	0	+	SNP	EM10E0754892	enhD	EM10E0754892 distal enhancer-like signature
14	chr4	46558990	46558990	rs234503367	0	+	chr4	46558740	46559087	E0754892	0	+	SNP	EM10E0754892	enhD	EM10E0754892 distal enhancer-like signature
15	chr4	46560289	46560289	rs27841697	0	+	chr4	46560281	46560611	E0754894	0	+	SNP	EM10E0754894	enhD	EM10E0754894 distal enhancer-like signature
16	chr4	46560348	46560348	rs27841696	0	+	chr4	46560281	46560611	E0754894	0	+	SNP	EM10E0754894	enhD	EM10E0754894 distal enhancer-like signature
17	chr4	46560429	46560429	rs27841695	0	+	chr4	46560281	46560611	E0754894	0	+	SNP	EM10E0754894	enhD	EM10E0754894 distal enhancer-like signature
18	chr4	46560478	46560478	rs27841694	0	+	chr4	46560281	46560611	E0754894	0	+	SNP	EM10E0754894	enhD	EM10E0754894 distal enhancer-like signature
19	chr4	46560532	46560532	rs46977433	0	+	chr4	46560281	46560611	E0754894	0	+	SNP	EM10E0754894	enhD	EM10E0754894 distal enhancer-like signature
20	chr4	46560540	46560540	rs236800960	0	+	chr4	46560281	46560611	E0754894	0	+	SNP	EM10E0754894	enhD	EM10E0754894 distal enhancer-like signature
21	chr4	46560587	46560587	rs255587089	0	+	chr4	46560281	46560611	E0754894	0	+	SNP	EM10E0754894	enhD	EM10E0754894 distal enhancer-like signature
22	chr4	46560588	46560588	rs223192012	0	+	chr4	46560281	46560611	E0754894	0	+	SNP	EM10E0754894	enhD	EM10E0754894 distal enhancer-like signature
23	chr4	46560589	46560589	rs244108993	0	+	chr4	46560281	46560611	E0754894	0	+	SNP	EM10E0754894	enhD	EM10E0754894 distal enhancer-like signature
24	chr4	46562181	46562181	rs27841688	0	+	chr4	46562080	46562409	E0754895	0	+	SNP	EM10E0754895	enhD	EM10E0754895 distal enhancer-like signature
25	chr4	46562261	46562261	rs32601105	0	+	chr4	46562080	46562409	E0754895	0	+	SNP	EM10E0754895	enhD	EM10E0754895 distal enhancer-like signature
26	chr4	46562286	46562286	rs27841687	0	+	chr4	46562080	46562409	E0754895	0	+	SNP	EM10E0754895	enhD	EM10E0754895 distal enhancer-like signature
27	chr4	46562311	46562311	rs32788111	0	+	chr4	46562080	46562409	E0754895	0	+	SNP	EM10E0754895	enhD	EM10E0754895 distal enhancer-like signature
28	chr4	46562409	46562409	rs31920943	0	+	chr4	46562080	46562409	E0754895	0	+	SNP	EM10E0754895	enhD	EM10E0754895 distal enhancer-like signature
29	chr4	46567345	46567345	rs32974177	0	+	chr4	46567339	46567491	E0754901	0	+	SNP	EM10E0754901	enhP	EM10E0754901 proximal enhancer-like signature
30	chr4	46567361	46567361	rs220057601	0	+	chr4	46567339	46567491	E0754901	0	+	SNP	EM10E0754901	enhP	EM10E0754901 proximal enhancer-like signature
31	chr4	46567362	46567362	rs239662856	0	+	chr4	46567339	46567491	E0754901	0	+	SNP	EM10E0754901	enhP	EM10E0754901 proximal enhancer-like signature
32	chr4	46567364	46567364	rs257441360	0	+	chr4	46567339	46567491	E0754901	0	+	SNP	EM10E0754901	enhP	EM10E0754901 proximal enhancer-like signature
33	chr4	46567376	46567376	rs32304299	0	+	chr4	46567339	46567491	E0754901	0	+	SNP	EM10E0754901	enhP	EM10E0754901 proximal enhancer-like signature
34	chr4	46567392	46567392	rs31762192	0	+	chr4	46567339	46567491	E0754901	0	+	SNP	EM10E0754901	enhP	EM10E0754901 proximal enhancer-like signature
35	chr4	46574298	46574298	rs27818232	0	+	chr4	46574159	46574315	E0754904	0	+	SNP	EM10E0754904	enhD	EM10E0754904 distal enhancer-like signature
36	chr4	46574462	46574462	rs27818230	0	+	chr4	46574422	46574757	E0754905	0	+	SNP	EM10E0754905	enhD	EM10E0754905 distal enhancer-like signature
37	chr4	46574691	46574691	rs27818227	0	+	chr4	46574422	46574757	E0754905	0	+	SNP	EM10E0754905	enhD	EM10E0754905 distal enhancer-like signature
38	chr4	46574959	46574959	rs27818226	0	+	chr4	46574922	46575146	E0754906	0	+	SNP	EM10E0754906	enhD	EM10E0754906 distal enhancer-like signature
39	chr4	46578458	46578458	rs46912186	0	+	chr4	46578262	46578606	E0754908	0	+	SNP	EM10E0754908	enhD	EM10E0754908 distal enhancer-like signature
40	chr4	46581050	46581050	rs13461344	0	+	chr4	46580788	46581088	E0754910	0	+	SNP	EM10E0754910	enhD	EM10E0754910 distal enhancer-like signature
41	chr4	46581157	46581157	rs51758651	0	+	chr4	46581102	46581295	E0754911	0	+	SNP	EM10E0754911	enhD	EM10E0754911 distal enhancer-like signature
42	chr4	46581707	46581707	rs107662512	0	+	chr4	46581660	46581881	E0754912	0	+	SNP	EM10E0754912	enhD	EM10E0754912 distal enhancer-like signature
43	chr4	46581733	46581733	rs587198344	0	+	chr4	46581660	46581881	E0754912	0	+	SNP	EM10E0754912	enhD	EM10E0754912 distal enhancer-like signature
44	chr4	46581754	46581754	rs47730502	0	+	chr4	46581660	46581881	E0754912	0	+	SNP	EM10E0754912	enhD	EM10E0754912 distal enhancer-like signature
45	chr4	46581760	46581760	rs51964408	0	+	chr4	46581660	46581881	E0754912	0	+	SNP	EM10E0754912	enhD	EM10E0754912 distal enhancer-like signature
46	chr4	46581760	46581760	rs580739613	0	+	chr4	46581660	46581881	E0754912	0	+	SNP	EM10E0754912	enhD	EM10E0754912 distal enhancer-like signature
47	chr4	46581782	46581782	rs584368605	0	+	chr4	46581660	46581881	E0754912	0	+	SNP	EM10E0754912	enhD	EM10E0754912 distal enhancer-like signature
48	chr4	46581790	46581790	rs108199306	0	+	chr4	46581660	46581881	E0754912	0	+	SNP	EM10E0754912	enhD	EM10E0754912 distal enhancer-like signature
49	chr4	46581824	46581824	rs108912336	0	+	chr4	46581660	46581881	E0754912	0	+	SNP	EM10E0754912	enhD	EM10E0754912 distal enhancer-like signature
50	chr4	46581857	46581857	rs584726903	0	+	chr4	46581660	46581881	E0754912	0	+	SNP	EM10E0754912	enhD	EM10E0754912 distal enhancer-like signature
51	chr4	46581871	46581871	rs108099612	0	+	chr4	46581660	46581881	E0754912	0	+	SNP	EM10E0754912	enhD	EM10E0754912 distal enhancer-like signature
52	chr4	46590906	46590906	rs27818195	0	+	chr4	46590873	46591152	E0754921	0	+	SNP	EM10E0754921	enhD	EM10E0754921 distal enhancer-like signature
53	chr4	46590993	46590993	rs27818194	0	+	chr4	46590873	46591152	E0754921	0	+	SNP	EM10E0754921	enhD	EM10E0754921 distal enhancer-like signature
54	chr4	46591040	46591040	rs32539580	0	+	chr4	46590873	46591152	E0754921	0	+	SNP	EM10E0754921	enhD	EM10E0754921 distal enhancer-like signature
55	chr4	46591044	46591044	rs31888225	0	+	chr4	46590873	46591152	E0754921	0	+	SNP	EM10E0754921	enhD	EM10E0754921 distal enhancer-like signature
56	chr4	46592487	46592487	rs32788239	0	+	chr4	46592145	46592495	E0754923	0	+	SNP	EM10E0754923	enhD	EM10E0754923 distal enhancer-like signature
57	chr4	46594174	46594174	rs32457308	0	+	chr4	46594134	46594477	E0754924	0	+	SNP	EM10E0754924	enhD	EM10E0754924 distal enhancer-like signature
58	chr4	46594276	46594276	rs32588149	0	+	chr4	46594134	46594477	E0754924	0	+	SNP	EM10E0754924	enhD	EM10E0754924 distal enhancer-like signature
59	chr4	46594379	46594379	rs32852047	0	+	chr4	46594134	46594477	E0754924	0	+	SNP	EM10E0754924	enhD	EM10E0754924 distal enhancer-like signature
60	chr4	46594417	46594417	rs27818188	0	+	chr4	46594134	46594477	E0754924	0	+	SNP	EM10E0754924	enhD	EM10E0754924 distal enhancer-like signature
61	chr4	46595878	46595878	rs585569957	0	+	chr4	46595783	46595991	E0754925	0	+	SNP	EM10E0754925	enhD	EM10E0754925 distal enhancer-like signature
62	chr4	46599293	46599293	rs31956230	0	+	chr4	46599093	46599321	E0754929	0	+	SNP	EM10E0754929	enhD	EM10E0754929 distal enhancer-like signature
